# Investigating pedigree- and SNP-associated components of heritability in a wild population of Soay sheep

**DOI:** 10.1101/2023.06.02.543397

**Authors:** Caelinn James, Josephine M. Pemberton, Pau Navarro, Sara Knott

## Abstract

Estimates of narrow sense heritability derived from genomic data that contain related individuals may be biased due to the within-family effects such as dominance, epistasis and common environmental factors. However, for many wild populations, removal of related individuals from the data would result in small sample sizes. In 2013, Zaitlen et al. proposed a method to estimate heritability in populations that include close relatives by simultaneously fitting an identity-by-state genomic relatedness matrix (GRM) and an identity-by-descent GRM. The IBD GRM is identical to the IBS GRM, except relatedness estimates below a specified threshold are set to 0. We applied this method to a sample of 8557 wild Soay sheep from St. Kilda, with genotypic information for 419,281 single nucleotide polymorphisms to investigate polygenic and monogenic traits. We also implemented a variant of the model in which the IBD GRM was replaced by a GRM constructed from SNPs with low minor allele frequency to examine whether any additive genetic variance is captured by rare alleles. Each model was compared to an animal model with a single GRM based on all genotyped markers (the IBS GRM) using a log likelihood ratio test. Whilst the inclusion of the IBD GRM did not significantly improve the fit of the model for the monogenic traits, it improved the fit for some of the polygenic traits, suggesting that dominance, epistasis and/or common environment not already captured by the non-genetic random effects fitted in our models may influence these traits.
