## Supplementary material for "Investigating pedigree- and SNP-associated components of heritability in a wild population of Soay sheep": Table 1

### Sheet: Sheet1
Age	Trait type	Trait	Number of individuals	Number of records	Fixed effects	Random effects
Neonate	Polygenic	Birth weight	2975	2975	Sex	Year of birth
					Litter size	Mother ID
					Population size year before birth
					Age of mother (quadratic)
					Ordinal date of birth
					Age (days)
Lamb		Weight	2424	2424	Sex	Year of birth
					Litter size	Mother ID
					Population size
					Age (days)
		Foreleg	2512	2512	Sex	Year of birth
					Litter size	Mother ID
					Population size
					Age (days)
		Hindleg	2577	2577	Sex	Year of birth
					Litter size	Mother ID
					Population size
					Age (days)
		Metacarpal	2117	2117	Sex	Year of birth
					Litter size	Mother ID
					Age at death (months)
		Jaw	2172	2172	Sex	Year of birth
					Litter size	Mother ID
					Age at death (months)
Adult		Weight	2092	3860	Sex	Year of capture
					Population size	Permanent environment
					Age (years)
		Foreleg	1936	3594	Sex	Year of capture
					Population size	Permanent environment
					Age (years)
		Hindleg	2027	3481	Sex	Year of capture
					Population size	Permanent environment
					Age (years)
		Metacarpal	987	987	Sex	Year of birth
					Age at death (years)
		Jaw	1057	1057	Sex	Year of birth
					Age at death (years)
Monogenic		Male horn type	3291	3291
		Female horn type	2973	2973
		Coat colour	7319	7319
		Coat pattern	7319	7319
