## Supplementary material for "Investigating pedigree- and SNP-associated components of heritability in a wild population of Soay sheep": Table 3

### Sheet: Sheet1
MAF threshold	Number of SNPs (chromosome) – Horn type	Number of SNPs (region) – Horn type	Number of SNPs (chromosome) – Coat colour	Number of SNPs (region) – Coat colour	Number of SNPs (chromosome) – Coat pattern	Number of SNPs (region) – Coat pattern
No threshold	15517	422	41917	294	13626	142
0.1	4125	66	12997	102	3127	33
0.05	2109	24	7120	89	1432	16
0.01	284	Not run due to an insufficient number of SNPS	1764	29	327	10
0.005	177	Not run due to an insufficient number of SNPS	847	Not run due to an insufficient number of SNPS	215	Not run due to an insufficient number of SNPS
0.001	79	Not run due to an insufficient number of SNPS	111	Not run due to an insufficient number of SNPS	45	Not run due to an insufficient number of SNPS
