## Supplementary material for "Investigating pedigree- and SNP-associated components of heritability in a wild population of Soay sheep": Table 4

### Sheet: Sheet1
Trait	h2GRM	h2pop	h2kin	h2pk	P value	h2ped
Lamb jaw length	0.254	0.216	0.084	0.3	0.041	0.317
t=0.05	-0.036	-0.043	-0.048			-0.062
Lamb jaw length	0.254	0.229	0.083	0.312	0.038	0.317
t=0.1	-0.036	-0.039	-0.047			-0.062
Adult August weight	0.241	0.167	0.098	0.265	0.014	0.238
t=0.1	-0.034	-0.048	-0.047			-0.038
Adult foreleg length	0.279	0.194	0.112	0.306	0.004	0.313
t=0.1	-0.038	-0.045	-0.041			-0.043
Adult jaw length	0.441	0.38	0.075	0.455	0.011	0.445
t=0.1	-0.041	-0.064	-0.06			-0.047
